# Comparative Single-Cell Profiling of CRISPR Knockout and Interference Defines Modality-Specific Strengths in Functional Genomics

**DOI:** 10.64898/2026.08.26.747303

**Authors:** Nikhil Gupta, Andy Sayer, Malwina Prater, Chara Mastrokalou, Khalid Saeed, Carlos Company, Curtis Hart, Ricardo Miragaia, Ashutosh Trehan, Functional Genomics Centre, Ultan McDermott, Magdalena E Strauss, Douglas Ross-Thriepland, David Walter, Alex Kalinka

## Abstract

Pooled CRISPR screens coupled with single-cell RNA sequencing enable high-throughput functional interrogation of gene regulatory networks, yet systematic comparisons of CRISPR knockout (CRISPRko) and CRISPR interference (CRISPRi) remain limited. We established a single-cell CRISPRko workflow and benchmarked it against CRISPRi using 87 sgRNAs targeting 29 unfolded protein response genes. CRISPRko generated transcriptional phenotypes highly concordant with CRISPRi, and induced comparable pathway-level responses albeit with distinct on-target and off-target effects between modalities. While CRISPRi allows direct assessment of target gene repression, CRISPRko provides an effective complementary approach for complete loss-of-function studies, expanding the toolkit for single-cell functional genomics.
