## Supplementary File 1 for "Comparative Single-Cell Profiling of CRISPR Knockout and Interference Defines Modality-Specific Strengths in Functional Genomics"

### Sheet: All sequences
Category	Name	Description	Sequence (5'-3')
Guide	sgAAVS1		GTCACCAATCCTGTCCCTAG
Guide	sgCD69 ko 1		TAGAGAGGAACACTGGGT
Guide	sgCD69 ko 2		CAGGTAGAGAGGAACACT
Guide	sgCD69 i 1		AGATTCCCTAGTTAATCTC
Guide	sgCD69 i 2		ACTTGACCTGAGATTAACT
Primer	NGS_v3_forward		ACACTCTTTCCCTACACGACGCTCTTCCGATCTCTTGTGGAAAGGACGAAACA
Primer	NGS_v3_reverse		GTGACTGGAGTTCAGACGTGTGCTCTTCCGATCTACCCAGACTGCTCATCGTC
